# Comparative Transcriptomics of heads and tails between *Steinernema carpocapsae* and *Caenorhabditis elegans*

**DOI:** 10.1101/2020.08.20.259739

**Authors:** Isaryhia Maya Rodriguez, Lorrayne Serra Clague, Cassandra Joan McGill, Bryan Rodriguez, Ali Mortazavi

**Author notes:** These Authors contributed equally to this work (Isaryhia Maya Rodriguez, Lorrayne Serra Clague).

## Abstract

*Steinernema nematodes* have been widely studied for insect infection and mutualism, but little is known about the patterns of gene expression along the body of these worms or how these compare to the model organism *Caenorhabditis elegans*. Here we perform the first comparative analysis between the heads and tail regions of *Steinernema carpocapsae* and *C. elegans* Infective Juveniles (IJs)/dauers and young adults using single-worm RNA-seq. While we find overall agreement in gene expression there were several sets of genes with substantial differences between the two species. Gene expression in the *S. carpocapsae* female compared to the *C. elegans* hermaphrodite heads and tails revealed differences in metabolism, aging, and determination of lifespan. Young adult male heads and tails showed major differences in developmental related processes such as morphogenesis as well as neuronal development and signaling. We also found head- and tail-specific gene expression differences between *S. carpocapsae* IJs and *C. elegans* dauers for genes related to growth and development as well as neuronal signaling and activity. This study is one of the first comparative transcriptomic analyses of body parts between distantly related species of nematodes and provides insight into both the highly conserved and genetically distinctive characteristics of both species.
