## Supplementary material for "Comparative Transcriptomics of heads and tails between *Steinernema carpocapsae* and *Caenorhabditis elegans*": Table S1: TableS8_115_Developmental_ortholog_genes.csv

Supplemental Table 7. 115 Developmental Ortholog genes not expressed in C.elegans or S.carpocapsae Young Adults
C.elegans gene ID	S.carpocapse Gene ID
WBGene00000045	g259
WBGene00022827	g30034
WBGene00044564	g3427
WBGene00013982	g19047
WBGene00022747	g14994
WBGene00001718	g22263
WBGene00022624	g22520
WBGene00022165	g17095
WBGene00003595	g24820
WBGene00235279	g24596
WBGene00000434	g3294
WBGene00013272	g2955
WBGene00003008	g5814
WBGene00021848	g22864
WBGene00013171	g2823
WBGene00044437	g7806
WBGene00206461	g25944
WBGene00021511	g6176
WBGene00021490	g5267
WBGene00012669	g12273
WBGene00021437	g17128
WBGene00021436	g24267
WBGene00077669	g27606
WBGene00021259	g1941
WBGene00012432	g9091
WBGene00012304	g12372
WBGene00302982	g1851
WBGene00044705	g27857
WBGene00020694	g6893
WBGene00020672	g24803
WBGene00003854	g15800
WBGene00001434	g3814
WBGene00000301	g4728
WBGene00011578	g59
WBGene00011582	g10503
WBGene00011327	g6525
WBGene00011325	g27525
WBGene00020017	g11888
WBGene00011249	g6148
WBGene00019996	g23116
WBGene00011137	g22268
WBGene00011104	g4236
WBGene00006881	g4226
WBGene00001728	g25846
WBGene00004011	g3904
WBGene00010926	g14701
WBGene00019718	g5207
WBGene00019640	g6591
WBGene00019485	g890
WBGene00206361	g3244
WBGene00019231	g6359
WBGene00010359	g29809
WBGene00019023	g2155
WBGene00010058	g2877
WBGene00009990	g6288
WBGene00018726	g3724
WBGene00003909	g19432
WBGene00000468	g7449
WBGene00018377	g3512
WBGene00018365	g19086
WBGene00018136	g17967
WBGene00000436	g27256
WBGene00009312	g4112
WBGene00009292	g22496
WBGene00009144	g27308
WBGene00044603	g25864
WBGene00009107	g28226
WBGene00044187	g11254
WBGene00009085	g14323
WBGene00017692	g30636
WBGene00009014	g5745
WBGene00017645	g14977
WBGene00017562	g551
WBGene00000428	g3299
WBGene00008866	g16391
WBGene00017477	g3233
WBGene00008808	g19962
WBGene00017326	g922
WBGene00008643	g2916
WBGene00044444	g25295
WBGene00017218	g258
WBGene00017122	g6602
WBGene00001665	g30777
WBGene00004115	g10915
WBGene00017040	g3232
WBGene00000483	g8219
WBGene00016933	g19852
WBGene00016932	g7949
WBGene00008263	g27613
WBGene00016869	g3603
WBGene00016761	g6201
WBGene00004335	g15607
WBGene00016633	g17710
WBGene00008049	g21136
WBGene00001697	g28339
WBGene00007930	g28689
WBGene00007742	g9031
WBGene00016130	g5778
WBGene00016110	g4018
WBGene00001442	g9850
WBGene00001710	g21554
WBGene00001958	g24319
WBGene00000430	g6060
WBGene00007595	g3582
WBGene00000439	g23776
WBGene00015649	g10937
WBGene00044295	g15646
WBGene00007426	g16532
WBGene00044773	g16235
WBGene00015544	g17802
WBGene00007358	g6181
WBGene00007346	g5611
WBGene00007326	g20136
WBGene00015309	g19728
WBGene00015276	g27592
