## Supplementary material for "Comparative Transcriptomics of heads and tails between *Steinernema carpocapsae* and *Caenorhabditis elegans*": Table S8: TableS8_115_Developmental_ortholog_genes.csv

Supplemental Table 7. 115 Developmental Ortholog genes not expressed in C.elegans or S.carpocapsae Young Adults
C.elegans gene ID	S.carpocapse Gene ID
WBGene00000045	g0259
WBGene00022827	g030034
WBGene00044564	g03427
WBGene00013982	g019047
WBGene00022747	g014994
WBGene00001718	g022263
WBGene00022624	g022520
WBGene00022165	g017095
WBGene00003595	g024820
WBGene00235279	g024596
WBGene00000434	g03294
WBGene00013272	g02955
WBGene00003008	g05814
WBGene00021848	g022864
WBGene00013171	g02823
WBGene00044437	g07806
WBGene00206461	g025944
WBGene00021511	g06176
WBGene00021490	g05267
WBGene00012669	g012273
WBGene00021437	g017128
WBGene00021436	g024267
WBGene00077669	g027606
WBGene00021259	g01941
WBGene00012432	g09091
WBGene00012304	g012372
WBGene00302982	g01851
WBGene00044705	g027857
WBGene00020694	g06893
WBGene00020672	g024803
WBGene00003854	g015800
WBGene00001434	g03814
WBGene00000301	g04728
WBGene00011578	g059
WBGene00011582	g010503
WBGene00011327	g06525
WBGene00011325	g027525
WBGene00020017	g011888
WBGene00011249	g06148
WBGene00019996	g023116
WBGene00011137	g022268
WBGene00011104	g04236
WBGene00006881	g04226
WBGene00001728	g025846
WBGene00004011	g03904
WBGene00010926	g014701
WBGene00019718	g05207
WBGene00019640	g06591
WBGene00019485	g0890
WBGene00206361	g03244
WBGene00019231	g06359
WBGene00010359	g029809
WBGene00019023	g02155
WBGene00010058	g02877
WBGene00009990	g06288
WBGene00018726	g03724
WBGene00003909	g019432
WBGene00000468	g07449
WBGene00018377	g03512
WBGene00018365	g019086
WBGene00018136	g017967
WBGene00000436	g027256
WBGene00009312	g04112
WBGene00009292	g022496
WBGene00009144	g027308
WBGene00044603	g025864
WBGene00009107	g028226
WBGene00044187	g011254
WBGene00009085	g014323
WBGene00017692	g030636
WBGene00009014	g05745
WBGene00017645	g014977
WBGene00017562	g0551
WBGene00000428	g03299
WBGene00008866	g016391
WBGene00017477	g03233
WBGene00008808	g019962
WBGene00017326	g0922
WBGene00008643	g02916
WBGene00044444	g025295
WBGene00017218	g0258
WBGene00017122	g06602
WBGene00001665	g030777
WBGene00004115	g010915
WBGene00017040	g03232
WBGene00000483	g08219
WBGene00016933	g019852
WBGene00016932	g07949
WBGene00008263	g027613
WBGene00016869	g03603
WBGene00016761	g06201
WBGene00004335	g015607
WBGene00016633	g017710
WBGene00008049	g021136
WBGene00001697	g028339
WBGene00007930	g028689
WBGene00007742	g09031
WBGene00016130	g05778
WBGene00016110	g04018
WBGene00001442	g09850
WBGene00001710	g021554
WBGene00001958	g024319
WBGene00000430	g06060
WBGene00007595	g03582
WBGene00000439	g023776
WBGene00015649	g010937
WBGene00044295	g015646
WBGene00007426	g016532
WBGene00044773	g016235
WBGene00015544	g017802
WBGene00007358	g06181
WBGene00007346	g05611
WBGene00007326	g020136
WBGene00015309	g019728
WBGene00015276	g027592
